# Addendum to Ancient DNA data from Mengzi Ren, a Late Pleistocene individual from Southeast Asia, cannot be reliably used in population genetic analysis

**DOI:** 10.1101/2025.03.24.645126

**Authors:** Daniel Tabin, Nick Patterson, Matthew Mah, David Reich

**Affiliations:** Department of Human Evolutionary Biology, Harvard University, Cambridge, Massachusetts 02138, USA; Broad Institute of MIT and Harvard, Cambridge, Massachusetts 02142, USA; Department of Genetics, Harvard Medical School, Boston, Massachusetts 02115, USA; Howard Hughes Medical Institute, Boston, Massachusetts 02115, USA

## Abstract

In addition to the issues pointed out in Tabin et al^1^, the MZR data from Zhang et. al 2022^2^ are suggestive of high levels of contamination from a source similar to modern Han Chinese, the majority population in the country where MZR was sequenced. In fact, MZR can be modeled entirely as Han-related ancestry and noise. These results raise further concerns about the veracity of the MZR data and thus the paper’s historical conclusions.

---

One of Zhang et al.’s most surprising claims is that Northeast Asians including Han Chinese share more alleles with the DNA sequences obtained from the remains of the MZR individual sampled from Late Pleistocene Southeast Asia than they do with later ancient individuals from early Holocene Southeast Asia^2^. We replicate this finding with symmetry statistics^3^ of the form *f*_*4*_*(MZR, Early Holocene Southeast Asian*^*4-8*^; *Han*^*9,10*^, *Mbuti*^*9,10*^) (Supplementary Data 1), of which many are significantly positive (and none are significantly negative), using a dataset of 8.65 million single nucleotide polymorphisms (SNPs) which we ascertained to increase statistical power^1^. However, we were concerned that the signal of MZR affinity to Northeast Asians might not reflect the true ancestral heritage of MZR, and instead might be indicative of contamination. That would be especially problematic, because the contamination would also produce a false affinity towards Native Americans. This could falsely generate some of the findings of Zhang et al^2^.
