## Supplementary Data 1-3 for "Addendum to Ancient DNA data from Mengzi Ren, a Late Pleistocene individual from Southeast Asia, cannot be reliably used in population genetic analysis"

### Sheet: SD1 (MZR SEA Han OUT f4)
MZR_full	Laos_Hoabinhian.SG	Han.DG	Mbuti.DG	0.005701	12.963	4474	3611	151336
MZR_full	Baojianshan	Han.DG	Mbuti.DG	0.004294	5.511	2422	2151	62951
MZR_full	Malaysia_Hoabinhian.WGC	Han.DG	Mbuti.DG	0.014886	5.342	407	308	6645
MZR_full	Taiwan_Liangdao_LatePaleolithic.SG	Han.DG	Mbuti.DG	0.002102	3.188	1264	1148	55222
MZR_full	Longlin	Han.DG	Mbuti.DG	0.004236	2.494	416	369	11077
MZR_full	Dushan	Han.DG	Mbuti.DG	0.002167	2.122	1539	1452	40181
MZR_full	Laos_BA.WGC	Han.DG	Mbuti.DG	0.002519	1.589	1094	1039	22069
MZR_full	Qihe3	Han.DG	Mbuti.DG	0.001928	1.507	1427	1372	28348
MZR_full	China_SEastAsia_Island_LN	Han.DG	Mbuti.DG	0.004638	1.305	154	139	3144
MZR_full	Laos_LN_BA.SG	Han.DG	Mbuti.DG	0.000451	1.285	6912	6789	273206
MZR_full	China_SEastAsia_Coastal_EN	Han.DG	Mbuti.DG	0.002225	1.219	681	650	14045
MZR_full	Thailand_IA.SG	Han.DG	Mbuti.DG	0.0002	0.59	3631	3596	172748
MZR_full	Thailand_BA	Han.DG	Mbuti.DG	0.001114	0.358	148	144	3776
MZR_full	Malaysia_LN.SG	Han.DG	Mbuti.DG	9.7e-05	0.3	5520	5495	260954
MZR_full	Vietnam_BA_DongSonCulture.SG	Han.DG	Mbuti.DG	9.5e-05	0.236	2821	2809	127345
MZR_full	China_SEastAsia_Coastal_LN	Han.DG	Mbuti.DG	9.3e-05	0.083	1595	1592	33153
MZR_full	China_SEastAsia_Island_EN	Han.DG	Mbuti.DG	-9.1e-05	-0.103	2776	2782	58794
MZR_full	Vietnam_LN_HaLongCulture.SG	Han.DG	Mbuti.DG	-0.000269	-0.349	895	905	36554
MZR_full	Vietnam_LN.SG	Han.DG	Mbuti.DG	-0.000596	-1.465	2365	2432	112680
MZR_full	Thailand_IA.WGC	Han.DG	Mbuti.DG	-0.00694	-1.81	136	157	3050

### Sheet: SD2 (f3 ancientSEA ModernE Out)
Test Population	MZR f3	stderr	Hoabinhian f3	stderr	Tianyuan f3	stderr	Longlin f3	stderr	Sulawesi HG f3	stderr	Taiwan 8kya f3	stderr
Atayal	0.187015	0.002893	0.151598	0.002427	0.14615	0.002431	0.177308	0.003042	0.154634	0.003212	0.194664	0.00621
Han	0.186521	0.002517	0.152704	0.002092	0.147688	0.002103	0.177426	0.002753	0.156694	0.002729	0.186826	0.005066
Igorot	0.186279	0.002624	0.153474	0.002135	0.145865	0.002194	0.178111	0.002874	0.153836	0.002869	0.199589	0.005696
Dai	0.186086	0.002393	0.153283	0.002062	0.146827	0.002022	0.177134	0.002688	0.155629	0.002645	0.189821	0.005093
Korean	0.18546	0.002645	0.153879	0.00215	0.147022	0.002147	0.176647	0.002906	0.154234	0.002795	0.187837	0.005595
Ami	0.185311	0.00264	0.154357	0.002205	0.147265	0.002116	0.177864	0.002857	0.154947	0.002838	0.194349	0.005758
Kinh	0.183995	0.002563	0.153255	0.002154	0.1455	0.002158	0.178053	0.002825	0.15465	0.002721	0.190641	0.00545
Daur	0.183831	0.002704	0.148562	0.002376	0.144308	0.002348	0.170022	0.003045	0.151886	0.002968	0.186958	0.005888
Japanese	0.183291	0.002422	0.152887	0.002066	0.145987	0.002031	0.176139	0.002651	0.154464	0.002594	0.184961	0.005234
Xibo	0.182806	0.00253	0.150055	0.002115	0.145229	0.002067	0.174428	0.002673	0.153931	0.0027	0.182671	0.005381
Hezhen	0.180455	0.002557	0.152432	0.002125	0.147707	0.002122	0.172227	0.002915	0.15231	0.002811	0.186006	0.005424
Oroqen	0.18017	0.002571	0.151449	0.002189	0.146406	0.002157	0.174137	0.002926	0.150892	0.002757	0.182406	0.005366
Ulchi	0.179672	0.002631	0.151736	0.0022	0.147707	0.002163	0.173921	0.002776	0.153197	0.002767	0.180835	0.005121
Thai	0.17916	0.002554	0.15306	0.00206	0.143985	0.002079	0.172584	0.002791	0.153269	0.002721	0.180518	0.005337
Sherpa	0.178532	0.00261	0.150499	0.002213	0.14642	0.00214	0.173912	0.00283	0.152372	0.002762	0.177936	0.005495
Tubalar	0.177993	0.002583	0.143552	0.00206	0.134233	0.002033	0.159201	0.002586	0.146331	0.002618	0.161996	0.005002
Burmese	0.176695	0.002469	0.148696	0.002074	0.143376	0.002051	0.16986	0.00271	0.151545	0.002696	0.179231	0.005238
Tibetan	0.176096	0.002538	0.150467	0.002112	0.145313	0.002105	0.172656	0.002702	0.152299	0.002711	0.17646	0.005244
Cambodian	0.175568	0.002571	0.153294	0.002121	0.143319	0.002124	0.174063	0.002778	0.153451	0.002722	0.178536	0.005417
Yakut	0.174283	0.002585	0.148464	0.002222	0.144134	0.002188	0.167577	0.002714	0.148344	0.002636	0.176198	0.00546
Surui	0.169659	0.002685	0.148401	0.002292	0.14424	0.002266	0.167429	0.002825	0.155509	0.002953	0.165332	0.005754
Karitiana	0.167776	0.00262	0.147184	0.002232	0.140907	0.002244	0.164972	0.002855	0.15146	0.00291	0.171165	0.005545
Altaian	0.166758	0.002665	0.146298	0.002247	0.138295	0.002181	0.159717	0.002988	0.144187	0.002827	0.164582	0.005672
Tu	0.161012	0.002477	0.149626	0.002119	0.142358	0.002091	0.170415	0.002733	0.151228	0.002697	0.180518	0.005211
Uyghur	0.153468	0.002373	0.138729	0.002021	0.131231	0.002052	0.154553	0.002619	0.14266	0.002482	0.154392	0.005195
Hazara	0.152662	0.002405	0.139663	0.002114	0.131115	0.00208	0.151888	0.00262	0.139219	0.002556	0.158136	0.005202
Onge	0.146606	0.002507	0.159241	0.00232	0.138473	0.002274	0.157537	0.002743	0.154996	0.002903	0.152042	0.005481
Australian	0.142266	0.002609	0.146795	0.002382	0.137311	0.002366	0.150272	0.00282	0.193181	0.003079	0.151767	0.005378
Papuan	0.141657	0.002528	0.146682	0.002335	0.137168	0.002242	0.150456	0.00265	0.191068	0.002985	0.148558	0.005015
Mala	0.138337	0.00225	0.142836	0.001988	0.130409	0.001971	0.145099	0.002437	0.144995	0.00249	0.144894	0.00488
Irula	0.138255	0.002348	0.139792	0.002057	0.128697	0.002046	0.144175	0.00256	0.142083	0.002653	0.144845	0.005039
Tajik	0.131002	0.002286	0.129525	0.002015	0.119225	0.001965	0.133055	0.002571	0.13227	0.002464	0.141817	0.005063
Kalash	0.129882	0.002332	0.129743	0.002021	0.11925	0.002056	0.130776	0.002607	0.134421	0.002602	0.134982	0.005337
Adygei	0.129599	0.002262	0.127854	0.001931	0.116827	0.00196	0.131756	0.00247	0.130885	0.002419	0.138969	0.00502
French	0.127989	0.002249	0.126626	0.001967	0.117079	0.001964	0.12925	0.002453	0.130856	0.002434	0.13081	0.004645
Iranian	0.123045	0.00227	0.124133	0.001974	0.113823	0.001921	0.126422	0.002488	0.125527	0.002467	0.130788	0.00468
Basque	0.122214	0.002415	0.127047	0.002021	0.115123	0.002008	0.125321	0.002488	0.12896	0.002464	0.127436	0.005009
Sardinian	0.121548	0.002255	0.123566	0.001945	0.113896	0.00191	0.126937	0.002373	0.128605	0.002432	0.127187	0.004804
Druze	0.117663	0.002166	0.117938	0.001877	0.109491	0.001903	0.119541	0.002327	0.124021	0.002468	0.130264	0.005125

### Sheet: SD3 (f4diff MZR1 MZR2 Han Test)
Div1	Div2	Han	X	f4diff	stderr	Z
MZR low damage reads	MZR negative damage reads	Han	Icelandic	0.009005	0.000842	10.691
MZR low damage reads	MZR negative damage reads	Han	Estonian	0.008467	0.000804	10.526
MZR low damage reads	MZR negative damage reads	Han	Sardinian	0.008414	0.000831	10.12
MZR low damage reads	MZR negative damage reads	Han	Jordanian	0.007855	0.000782	10.049
MZR low damage reads	MZR negative damage reads	Han	English	0.007774	0.000801	9.711
MZR low damage reads	MZR negative damage reads	Han	Basque	0.008032	0.000828	9.703
MZR low damage reads	MZR negative damage reads	Han	Finnish	0.007835	0.000813	9.643
MZR low damage reads	MZR negative damage reads	Han	Bulgarian	0.008196	0.000855	9.582
MZR low damage reads	MZR negative damage reads	Han	Iranian	0.007814	0.000827	9.447
MZR low damage reads	MZR negative damage reads	Han	Adygei	0.007351	0.000785	9.362
MZR low damage reads	MZR negative damage reads	Han	Jew Yemenite	0.008313	0.000892	9.318
MZR low damage reads	MZR negative damage reads	Han	Orcadian	0.007638	0.00082	9.315
MZR low damage reads	MZR negative damage reads	Han	Spanish	0.007675	0.000826	9.297
MZR low damage reads	MZR negative damage reads	Han	French	0.007357	0.000797	9.233
MZR low damage reads	MZR negative damage reads	Han	Hungarian	0.007656	0.000835	9.169
MZR low damage reads	MZR negative damage reads	Han	Georgian	0.007464	0.000815	9.156
MZR low damage reads	MZR negative damage reads	Han	Jew Iraqi	0.007661	0.00084	9.116
MZR low damage reads	MZR negative damage reads	Han	Tuscan 1	0.007347	0.00081	9.073
MZR low damage reads	MZR negative damage reads	Han	Lezgin	0.007383	0.000816	9.051
MZR low damage reads	MZR negative damage reads	Han	Cretan	0.0077	0.000886	8.691
MZR low damage reads	MZR negative damage reads	Han	Czech	0.008312	0.00096	8.654
MZR low damage reads	MZR negative damage reads	Han	Armenian	0.007514	0.000885	8.494
MZR low damage reads	MZR negative damage reads	Han	Druze	0.006905	0.000815	8.475
MZR low damage reads	MZR negative damage reads	Han	Kashmiri Pandit	0.007935	0.000938	8.461
MZR low damage reads	MZR negative damage reads	Han	Turkish	0.00721	0.000853	8.452
MZR low damage reads	MZR negative damage reads	Han	Albanian	0.008265	0.000991	8.336
MZR low damage reads	MZR negative damage reads	Han	Punjabi	0.005836	0.000711	8.212
MZR low damage reads	MZR negative damage reads	Han	Russian	0.006325	0.000777	8.139
MZR low damage reads	MZR negative damage reads	Han	Abkhasian	0.006832	0.000845	8.084
MZR low damage reads	MZR negative damage reads	Han	Norwegian	0.00774	0.000979	7.908
MZR low damage reads	MZR negative damage reads	Han	Italian North	0.007904	0.001018	7.763
MZR low damage reads	MZR negative damage reads	Han	Irula	0.006299	0.000816	7.722
MZR low damage reads	MZR negative damage reads	Han	Pathan	0.006562	0.000851	7.714
MZR low damage reads	MZR negative damage reads	Han	Tajik	0.00612	0.00081	7.551
MZR low damage reads	MZR negative damage reads	Han	Greek 1	0.007888	0.001048	7.527
MZR low damage reads	MZR negative damage reads	Han	Greek 2	0.007769	0.001036	7.498
MZR low damage reads	MZR negative damage reads	Han	Kalash	0.006259	0.000842	7.435
MZR low damage reads	MZR negative damage reads	Han	Saami	0.005805	0.000786	7.39
MZR low damage reads	MZR negative damage reads	Han	Yadava	0.006041	0.000828	7.297
MZR low damage reads	MZR negative damage reads	Han	Samaritan	0.00752	0.001032	7.283
MZR low damage reads	MZR negative damage reads	Han	Brahmin	0.00552	0.000793	6.962
MZR low damage reads	MZR negative damage reads	Han	Bengali	0.005335	0.000769	6.942
MZR low damage reads	MZR negative damage reads	Han	Mala	0.005276	0.000768	6.872
MZR low damage reads	MZR negative damage reads	Han	Mansi	0.004955	0.000721	6.872
MZR low damage reads	MZR negative damage reads	Han	Hazara	0.004954	0.00073	6.79
MZR low damage reads	MZR negative damage reads	Han	Burusho	0.005227	0.000796	6.564
MZR low damage reads	MZR negative damage reads	Han	Polish	0.006656	0.001058	6.291
MZR low damage reads	MZR negative damage reads	Han	Chechen	0.005787	0.000954	6.064
MZR low damage reads	MZR negative damage reads	Han	Relli 2	0.005408	0.000949	5.701
MZR low damage reads	MZR negative damage reads	Han	Kapu	0.004392	0.000803	5.473
MZR low damage reads	MZR negative damage reads	Han	Maori	0.004824	0.000898	5.373
MZR low damage reads	MZR negative damage reads	Han	Relli 1	0.005396	0.00101	5.341
MZR low damage reads	MZR negative damage reads	Han	Uyghur	0.003881	0.000756	5.136
MZR low damage reads	MZR negative damage reads	Han	Tubalar	0.003838	0.000769	4.991
MZR low damage reads	MZR negative damage reads	Han	Kharia	0.004557	0.000932	4.892
MZR low damage reads	MZR negative damage reads	Han	Cree1	0.004391	0.000913	4.808
MZR low damage reads	MZR negative damage reads	Han	Chukchi	0.004181	0.000902	4.635
MZR low damage reads	MZR negative damage reads	Han	Onge	0.003959	0.000885	4.471
MZR low damage reads	MZR negative damage reads	Han	Papuan	0.003375	0.000859	3.927
MZR low damage reads	MZR negative damage reads	Han	Bougainville	0.003474	0.000889	3.907
MZR low damage reads	MZR negative damage reads	Han	Cree2	0.003502	0.000938	3.734
MZR low damage reads	MZR negative damage reads	Han	Khonda Dora	0.003458	0.000927	3.73
MZR low damage reads	MZR negative damage reads	Han	Aleut	0.002898	0.000788	3.677
MZR low damage reads	MZR negative damage reads	Han	Karitiana	0.002533	0.000887	2.855
MZR low damage reads	MZR negative damage reads	Han	Australian	0.002283	0.000878	2.601
MZR low damage reads	MZR negative damage reads	Han	Nahua	0.002122	0.000825	2.572
MZR low damage reads	MZR negative damage reads	Han	Chipewyan	0.002131	0.000858	2.484
MZR low damage reads	MZR negative damage reads	Han	Yakut	0.001832	0.000739	2.479
MZR low damage reads	MZR negative damage reads	Han	Eskimo Sireniki	0.00189	0.000772	2.45
MZR low damage reads	MZR negative damage reads	Han	Altaian	0.00218	0.000899	2.425
MZR low damage reads	MZR negative damage reads	Han	Eskimo Chaplin	0.002275	0.000947	2.403
MZR low damage reads	MZR negative damage reads	Han	Eskimo Naukan	0.00171	0.000809	2.114
MZR low damage reads	MZR negative damage reads	Han	Burmese	0.001584	0.000758	2.091
MZR low damage reads	MZR negative damage reads	Han	Mayan	0.001642	0.000812	2.023
MZR low damage reads	MZR negative damage reads	Han	Cambodian	0.001462	0.000731	2
MZR low damage reads	MZR negative damage reads	Han	Surui	0.00178	0.000905	1.966
MZR low damage reads	MZR negative damage reads	Han	Chane	0.001895	0.000975	1.944
MZR low damage reads	MZR negative damage reads	Han	Hawaiian	0.001699	0.000909	1.868
MZR low damage reads	MZR negative damage reads	Han	China Lahu	0.001277	0.000731	1.747
MZR low damage reads	MZR negative damage reads	Han	Itelmen	0.001614	0.000946	1.707
MZR low damage reads	MZR negative damage reads	Han	Mongola	0.001151	0.000695	1.656
MZR high damage reads	MZR negative damage reads	Han	Norwegian	0.001558	0.001006	1.55
MZR low damage reads	MZR negative damage reads	Han	Hezhen	0.001019	0.000733	1.391
MZR high damage reads	MZR negative damage reads	Han	Finnish	0.001145	0.000824	1.39
MZR low damage reads	MZR negative damage reads	Han	Thai	0.000962	0.000697	1.38
MZR high damage reads	MZR negative damage reads	Han	Armenian	0.001122	0.000825	1.36
MZR low damage reads	MZR negative damage reads	Han	Daur	0.001203	0.000891	1.35
MZR low damage reads	MZR negative damage reads	Han	Quechua	0.001109	0.000826	1.343
MZR low damage reads	MZR negative damage reads	Han	Dusun	0.000976	0.000727	1.343
MZR high damage reads	MZR negative damage reads	Han	Spanish	0.001053	0.00082	1.283
MZR low damage reads	MZR negative damage reads	Han	Tu	0.000886	0.000731	1.212
MZR high damage reads	MZR negative damage reads	Han	Cretan	0.000959	0.000798	1.201
MZR high damage reads	MZR negative damage reads	Han	Sardinian	0.000935	0.000787	1.187
MZR high damage reads	MZR negative damage reads	Han	Polish	0.001156	0.00098	1.18
MZR high damage reads	MZR negative damage reads	Han	Italian North	0.001114	0.000953	1.17
MZR high damage reads	MZR negative damage reads	Han	Georgian	0.000748	0.000838	0.892
MZR high damage reads	MZR negative damage reads	Han	Basque	0.00068	0.000818	0.831
MZR high damage reads	MZR negative damage reads	Han	Jew Iraqi	0.000663	0.000831	0.798
MZR low damage reads	MZR negative damage reads	Han	Tibetan	0.000588	0.000738	0.797
MZR low damage reads	MZR negative damage reads	Han	Sherpa	0.000621	0.000783	0.794
MZR high damage reads	MZR negative damage reads	Han	Albanian	0.000767	0.001019	0.752
MZR low damage reads	MZR negative damage reads	Han	Even	0.000586	0.00078	0.751
MZR high damage reads	MZR negative damage reads	Han	Samaritan	0.000759	0.001019	0.745
MZR high damage reads	MZR negative damage reads	Han	Saami	0.000558	0.000782	0.714
MZR low damage reads	MZR negative damage reads	Han	Ami	0.000436	0.000675	0.646
MZR high damage reads	MZR negative damage reads	Han	Estonian	0.000512	0.000797	0.642
MZR high damage reads	MZR negative damage reads	Han	Chane	0.000555	0.000882	0.629
MZR low damage reads	MZR negative damage reads	Han	Japanese	0.000366	0.000641	0.571
MZR low damage reads	MZR negative damage reads	Han	Xibo	0.000407	0.000722	0.563
MZR high damage reads	MZR negative damage reads	Han	Kalash	0.000409	0.00078	0.524
MZR high damage reads	MZR negative damage reads	Han	Ami	0.000345	0.000677	0.51
MZR low damage reads	MZR negative damage reads	Han	Dai	0.000241	0.000569	0.423
MZR high damage reads	MZR negative damage reads	Han	Czech	0.000377	0.000964	0.391
MZR high damage reads	MZR low damage reads	Han	Tujia	0.000337	0.000893	0.378
MZR high damage reads	MZR negative damage reads	Han	Maori	0.000322	0.000938	0.343
MZR low damage reads	MZR negative damage reads	Han	Atayal	0.000299	0.000916	0.327
MZR low damage reads	MZR negative damage reads	Han	Korean	0.000226	0.000695	0.325
MZR high damage reads	MZR negative damage reads	Han	Adygei	0.00025	0.000831	0.301
MZR high damage reads	MZR negative damage reads	Han	Druze	0.000257	0.000864	0.297
MZR high damage reads	MZR negative damage reads	Han	Ulchi	0.000208	0.000724	0.288
MZR high damage reads	MZR negative damage reads	Han	Orcadian	0.000216	0.000834	0.259
MZR high damage reads	MZR negative damage reads	Han	Bengali	0.000195	0.000773	0.252
MZR low damage reads	MZR negative damage reads	Han	Kinh	0.000176	0.000708	0.249
MZR low damage reads	MZR negative damage reads	Han	Oroqen	0.000162	0.000711	0.227
MZR high damage reads	MZR negative damage reads	Han	Chipewyan	0.000162	0.000828	0.195
MZR low damage reads	MZR negative damage reads	Han	Ulchi	0.000138	0.000742	0.186
MZR high damage reads	MZR negative damage reads	Han	Nahua	0.000148	0.000801	0.184
MZR high damage reads	MZR negative damage reads	Han	Turkish	0.000154	0.000833	0.184
MZR high damage reads	MZR negative damage reads	Han	Iranian	0.000103	0.000795	0.129
MZR high damage reads	MZR negative damage reads	Han	French	9.6e-05	0.000768	0.125
MZR high damage reads	MZR negative damage reads	Han	Kashmiri Pandit	0.000115	0.000933	0.123
MZR high damage reads	MZR negative damage reads	Han	Relli 2	0.000105	0.000976	0.107
MZR high damage reads	MZR negative damage reads	Han	Eskimo Sireniki	7.9e-05	0.000769	0.103
MZR low damage reads	MZR negative damage reads	Han	Yi	6.9e-05	0.000683	0.101
MZR high damage reads	MZR negative damage reads	Han	Mala	6.9e-05	0.000697	0.1
MZR high damage reads	MZR negative damage reads	Han	Icelandic	7e-05	0.000808	0.087
MZR high damage reads	MZR low damage reads	Han	Ulchi	7.1e-05	0.000949	0.075
MZR high damage reads	MZR negative damage reads	Han	Irula	5.6e-05	0.000759	0.074
MZR high damage reads	MZR negative damage reads	Han	Chechen	5.5e-05	0.000991	0.055
MZR high damage reads	MZR negative damage reads	Han	Kapu	3.2e-05	0.000739	0.043
MZR high damage reads	MZR negative damage reads	Han	Tibetan	1.6e-05	0.000721	0.022
MZR high damage reads	MZR low damage reads	Han	She	1.8e-05	0.000896	0.02
MZR high damage reads	MZR negative damage reads	Han	Lezgin	6e-06	0.000823	0.007
MZR low damage reads	MZR negative damage reads	Han	Miao	-9e-06	0.000687	-0.014
MZR high damage reads	MZR low damage reads	Han	Ami	-9.1e-05	0.000909	-0.1
MZR high damage reads	MZR negative damage reads	Han	Yi	-7.9e-05	0.00064	-0.124
MZR high damage reads	MZR negative damage reads	Han	Altaian	-0.000117	0.000893	-0.131
MZR high damage reads	MZR negative damage reads	Han	Pathan	-0.000115	0.000762	-0.151
MZR high damage reads	MZR low damage reads	Han	Yi	-0.000148	0.000885	-0.167
MZR low damage reads	MZR negative damage reads	Han	Igorot	-0.000129	0.000741	-0.174
MZR high damage reads	MZR negative damage reads	Han	Jordanian	-0.000149	0.000752	-0.198
MZR high damage reads	MZR negative damage reads	Han	Kharia	-0.000188	0.000881	-0.214
MZR high damage reads	MZR negative damage reads	Han	Papuan	-0.000186	0.00074	-0.251
MZR high damage reads	MZR negative damage reads	Han	Greek 2	-0.000296	0.000983	-0.301
MZR low damage reads	MZR negative damage reads	Han	Naxi	-0.000239	0.000632	-0.378
MZR high damage reads	MZR negative damage reads	Han	Hazara	-0.000281	0.000742	-0.378
MZR high damage reads	MZR negative damage reads	Han	Relli 1	-0.000354	0.000925	-0.382
MZR high damage reads	MZR negative damage reads	Han	Chukchi	-0.000366	0.000846	-0.433
MZR high damage reads	MZR negative damage reads	Han	Dusun	-0.000324	0.000741	-0.437
MZR high damage reads	MZR negative damage reads	Han	Even	-0.000319	0.000728	-0.439
MZR high damage reads	MZR negative damage reads	Han	Khonda Dora	-0.000392	0.000879	-0.446
MZR high damage reads	MZR negative damage reads	Han	Yadava	-0.000366	0.000799	-0.459
MZR high damage reads	MZR negative damage reads	Han	Jew Yemenite	-0.000402	0.000867	-0.463
MZR high damage reads	MZR negative damage reads	Han	Uyghur	-0.000338	0.000672	-0.502
MZR high damage reads	MZR negative damage reads	Han	English	-0.000415	0.000812	-0.511
MZR high damage reads	MZR negative damage reads	Han	Mansi	-0.00037	0.000683	-0.542
MZR high damage reads	MZR negative damage reads	Han	Tajik	-0.000435	0.000789	-0.552
MZR high damage reads	MZR negative damage reads	Han	Hungarian	-0.000462	0.000825	-0.56
MZR high damage reads	MZR negative damage reads	Han	Mayan	-0.000499	0.000854	-0.584
MZR high damage reads	MZR low damage reads	Han	Tibetan	-0.000573	0.000928	-0.617
MZR high damage reads	MZR negative damage reads	Han	China Lahu	-0.000491	0.000747	-0.657
MZR high damage reads	MZR negative damage reads	Han	Australian	-0.00056	0.000843	-0.665
MZR high damage reads	MZR negative damage reads	Han	Russian	-0.000554	0.00081	-0.684
MZR high damage reads	MZR negative damage reads	Han	Abkhasian	-0.000545	0.000796	-0.685
MZR high damage reads	MZR negative damage reads	Han	Punjabi	-0.000494	0.000709	-0.696
MZR high damage reads	MZR negative damage reads	Han	Thai	-0.000506	0.000721	-0.702
MZR high damage reads	MZR negative damage reads	Han	Atayal	-0.000628	0.000842	-0.746
MZR high damage reads	MZR negative damage reads	Han	Brahmin	-0.000575	0.000753	-0.763
MZR high damage reads	MZR negative damage reads	Han	Eskimo Chaplin	-0.000722	0.000888	-0.813
MZR high damage reads	MZR low damage reads	Han	Atayal	-0.000927	0.001102	-0.842
MZR high damage reads	MZR negative damage reads	Han	Bougainville	-0.000748	0.000834	-0.897
MZR high damage reads	MZR low damage reads	Han	Even	-0.000905	0.000999	-0.906
MZR high damage reads	MZR negative damage reads	Han	Cree1	-0.000814	0.000885	-0.92
MZR high damage reads	MZR negative damage reads	Han	She	-0.000616	0.000666	-0.925
MZR high damage reads	MZR negative damage reads	Han	Daur	-0.000805	0.000866	-0.93
MZR high damage reads	MZR negative damage reads	Han	Greek 1	-0.000954	0.000996	-0.958
MZR low damage reads	MZR negative damage reads	Han	She	-0.000634	0.000651	-0.974
MZR high damage reads	MZR negative damage reads	Han	Onge	-0.000869	0.000871	-0.998
MZR high damage reads	MZR negative damage reads	Han	Burmese	-0.000706	0.000706	-1.001
MZR high damage reads	MZR low damage reads	Han	Naxi	-0.000801	0.000792	-1.011
MZR high damage reads	MZR low damage reads	Han	Chane	-0.001341	0.001258	-1.066
MZR high damage reads	MZR negative damage reads	Han	Korean	-0.000755	0.000707	-1.068
MZR high damage reads	MZR negative damage reads	Han	Tuscan 1	-0.000875	0.000815	-1.073
MZR high damage reads	MZR negative damage reads	Han	Yakut	-0.000779	0.000723	-1.077
MZR high damage reads	MZR negative damage reads	Han	Burusho	-0.000832	0.00077	-1.08
MZR high damage reads	MZR negative damage reads	Han	Hawaiian	-0.000924	0.000853	-1.082
MZR high damage reads	MZR negative damage reads	Han	Bulgarian	-0.000876	0.000804	-1.09
MZR high damage reads	MZR negative damage reads	Han	Surui	-0.000991	0.000889	-1.115
MZR high damage reads	MZR low damage reads	Han	Korean	-0.000981	0.00088	-1.115
MZR high damage reads	MZR negative damage reads	Han	Japanese	-0.000712	0.000629	-1.131
MZR high damage reads	MZR low damage reads	Han	Oroqen	-0.001044	0.000888	-1.175
MZR high damage reads	MZR low damage reads	Han	Igorot	-0.001156	0.000947	-1.222
MZR high damage reads	MZR negative damage reads	Han	Tujia	-0.000808	0.000658	-1.227
MZR high damage reads	MZR negative damage reads	Han	Oroqen	-0.000882	0.000713	-1.238
MZR high damage reads	MZR low damage reads	Han	Japanese	-0.001077	0.00083	-1.299
MZR high damage reads	MZR low damage reads	Han	Dusun	-0.0013	0.00098	-1.327
MZR high damage reads	MZR negative damage reads	Han	Quechua	-0.001106	0.000794	-1.394
MZR high damage reads	MZR negative damage reads	Han	Hezhen	-0.000997	0.000707	-1.411
MZR high damage reads	MZR negative damage reads	Han	Karitiana	-0.001148	0.000803	-1.43
MZR high damage reads	MZR low damage reads	Han	Miao	-0.001431	0.000917	-1.561
MZR high damage reads	MZR low damage reads	Han	Thai	-0.001469	0.000925	-1.589
MZR high damage reads	MZR negative damage reads	Han	Cambodian	-0.001144	0.000695	-1.645
MZR high damage reads	MZR negative damage reads	Han	Tubalar	-0.001176	0.000713	-1.649
MZR low damage reads	MZR negative damage reads	Han	Tujia	-0.001145	0.000694	-1.651
MZR high damage reads	MZR negative damage reads	Han	Naxi	-0.00104	0.000621	-1.673
MZR high damage reads	MZR negative damage reads	Han	Sherpa	-0.001214	0.000701	-1.732
MZR high damage reads	MZR low damage reads	Han	Daur	-0.002008	0.001154	-1.739
MZR high damage reads	MZR negative damage reads	Han	Tu	-0.001234	0.000707	-1.746
MZR high damage reads	MZR negative damage reads	Han	Igorot	-0.001285	0.000724	-1.775
MZR high damage reads	MZR low damage reads	Han	Chipewyan	-0.001969	0.001087	-1.812
MZR high damage reads	MZR low damage reads	Han	Eskimo Sireniki	-0.001811	0.000998	-1.814
MZR high damage reads	MZR low damage reads	Han	China Lahu	-0.001768	0.000971	-1.82
MZR high damage reads	MZR low damage reads	Han	Dai	-0.001422	0.000775	-1.834
MZR high damage reads	MZR negative damage reads	Han	Eskimo Naukan	-0.00145	0.00079	-1.836
MZR high damage reads	MZR negative damage reads	Han	Aleut	-0.001418	0.00077	-1.84
MZR high damage reads	MZR low damage reads	Han	Nahua	-0.001974	0.00107	-1.845
MZR high damage reads	MZR low damage reads	Han	Sherpa	-0.001835	0.000967	-1.897
MZR high damage reads	MZR negative damage reads	Han	Dai	-0.001181	0.000614	-1.923
MZR high damage reads	MZR low damage reads	Han	Mayan	-0.002141	0.00111	-1.929
MZR high damage reads	MZR negative damage reads	Han	Cree2	-0.001918	0.000985	-1.947
MZR high damage reads	MZR low damage reads	Han	Altaian	-0.002298	0.001174	-1.958
MZR high damage reads	MZR negative damage reads	Han	Mongola	-0.001382	0.000704	-1.964
MZR high damage reads	MZR low damage reads	Han	Kinh	-0.001859	0.000929	-2.001
MZR high damage reads	MZR negative damage reads	Han	Itelmen	-0.001895	0.000917	-2.065
MZR high damage reads	MZR negative damage reads	Han	Miao	-0.00144	0.000687	-2.097
MZR high damage reads	MZR low damage reads	Han	Quechua	-0.002215	0.001041	-2.127
MZR high damage reads	MZR low damage reads	Han	Xibo	-0.001919	0.000895	-2.144
MZR high damage reads	MZR low damage reads	Han	Hezhen	-0.002017	0.000922	-2.188
MZR high damage reads	MZR low damage reads	Han	Hawaiian	-0.002622	0.001174	-2.235
MZR high damage reads	MZR negative damage reads	Han	Xibo	-0.001513	0.000674	-2.244
MZR high damage reads	MZR low damage reads	Han	Tu	-0.00212	0.000944	-2.246
MZR high damage reads	MZR low damage reads	Han	Surui	-0.002771	0.001183	-2.342
MZR high damage reads	MZR negative damage reads	Han	Kinh	-0.001683	0.000714	-2.355
MZR high damage reads	MZR low damage reads	Han	Burmese	-0.002291	0.000966	-2.371
MZR high damage reads	MZR low damage reads	Han	Eskimo Chaplin	-0.002998	0.001245	-2.408
MZR high damage reads	MZR low damage reads	Han	Australian	-0.002843	0.001121	-2.537
MZR high damage reads	MZR low damage reads	Han	Mongola	-0.002533	0.000914	-2.77
MZR high damage reads	MZR low damage reads	Han	Cambodian	-0.002606	0.00093	-2.802
MZR high damage reads	MZR low damage reads	Han	Yakut	-0.002611	0.000929	-2.811
MZR high damage reads	MZR low damage reads	Han	Itelmen	-0.003508	0.001235	-2.841
MZR high damage reads	MZR low damage reads	Han	Eskimo Naukan	-0.00316	0.001086	-2.908
MZR high damage reads	MZR low damage reads	Han	Khonda Dora	-0.00385	0.001176	-3.274
MZR high damage reads	MZR low damage reads	Han	Papuan	-0.003561	0.001064	-3.347
MZR high damage reads	MZR low damage reads	Han	Karitiana	-0.003681	0.001099	-3.351
MZR high damage reads	MZR low damage reads	Han	Maori	-0.004503	0.001233	-3.653
MZR high damage reads	MZR low damage reads	Han	Bougainville	-0.004222	0.001132	-3.729
MZR high damage reads	MZR low damage reads	Han	Kharia	-0.004746	0.001188	-3.994
MZR high damage reads	MZR low damage reads	Han	Chukchi	-0.004547	0.001138	-3.996
MZR high damage reads	MZR low damage reads	Han	Polish	-0.0055	0.001367	-4.023
MZR high damage reads	MZR low damage reads	Han	Onge	-0.004828	0.001159	-4.164
MZR high damage reads	MZR low damage reads	Han	Relli 2	-0.005304	0.001267	-4.187
MZR high damage reads	MZR low damage reads	Han	Cree1	-0.005205	0.001215	-4.285
MZR high damage reads	MZR low damage reads	Han	Aleut	-0.004315	0.001004	-4.299
MZR high damage reads	MZR low damage reads	Han	Kapu	-0.004361	0.001009	-4.323
MZR high damage reads	MZR low damage reads	Han	Cree2	-0.00542	0.001229	-4.411
MZR high damage reads	MZR low damage reads	Han	Uyghur	-0.004218	0.000954	-4.42
MZR high damage reads	MZR low damage reads	Han	Chechen	-0.005733	0.001266	-4.53
MZR high damage reads	MZR low damage reads	Han	Relli 1	-0.005749	0.001238	-4.643
MZR high damage reads	MZR low damage reads	Han	Norwegian	-0.006181	0.001282	-4.822
MZR high damage reads	MZR low damage reads	Han	Samaritan	-0.00676	0.001346	-5.021
MZR high damage reads	MZR low damage reads	Han	Bengali	-0.00514	0.001016	-5.057
MZR high damage reads	MZR low damage reads	Han	Tubalar	-0.005013	0.00097	-5.166
MZR high damage reads	MZR low damage reads	Han	Saami	-0.005247	0.001003	-5.233
MZR high damage reads	MZR low damage reads	Han	Hazara	-0.005235	0.000997	-5.251
MZR high damage reads	MZR low damage reads	Han	Italian North	-0.006789	0.00128	-5.306
MZR high damage reads	MZR low damage reads	Han	Kalash	-0.00585	0.001082	-5.406
MZR high damage reads	MZR low damage reads	Han	Mala	-0.005207	0.000941	-5.536
MZR high damage reads	MZR low damage reads	Han	Armenian	-0.006393	0.001133	-5.642
MZR high damage reads	MZR low damage reads	Han	Albanian	-0.007498	0.001325	-5.658
MZR high damage reads	MZR low damage reads	Han	Mansi	-0.005325	0.000932	-5.712
MZR high damage reads	MZR low damage reads	Han	Irula	-0.006243	0.001083	-5.766
MZR high damage reads	MZR low damage reads	Han	Spanish	-0.006622	0.001125	-5.885
MZR high damage reads	MZR low damage reads	Han	Druze	-0.006648	0.00112	-5.935
MZR high damage reads	MZR low damage reads	Han	Burusho	-0.006059	0.001018	-5.954
MZR high damage reads	MZR low damage reads	Han	Yadava	-0.006407	0.001075	-5.963
MZR high damage reads	MZR low damage reads	Han	Czech	-0.007935	0.00131	-6.058
MZR high damage reads	MZR low damage reads	Han	Jew Iraqi	-0.006998	0.001152	-6.073
MZR high damage reads	MZR low damage reads	Han	Tajik	-0.006555	0.001065	-6.154
MZR high damage reads	MZR low damage reads	Han	Georgian	-0.006717	0.00109	-6.164
MZR high damage reads	MZR low damage reads	Han	Cretan	-0.006741	0.00109	-6.182
MZR high damage reads	MZR low damage reads	Han	Finnish	-0.006691	0.001079	-6.2
MZR high damage reads	MZR low damage reads	Han	Turkish	-0.007056	0.001119	-6.308
MZR high damage reads	MZR low damage reads	Han	Greek 2	-0.008065	0.001276	-6.321
MZR high damage reads	MZR low damage reads	Han	Kashmiri Pandit	-0.007821	0.001235	-6.331
MZR high damage reads	MZR low damage reads	Han	Brahmin	-0.006096	0.00096	-6.348
MZR high damage reads	MZR low damage reads	Han	Pathan	-0.006677	0.001026	-6.51
MZR high damage reads	MZR low damage reads	Han	Orcadian	-0.007422	0.001134	-6.547
MZR high damage reads	MZR low damage reads	Han	Greek 1	-0.008842	0.001338	-6.609
MZR high damage reads	MZR low damage reads	Han	Russian	-0.006878	0.001039	-6.617
MZR high damage reads	MZR low damage reads	Han	Punjabi	-0.00633	0.000942	-6.719
MZR high damage reads	MZR low damage reads	Han	Basque	-0.007352	0.001092	-6.732
MZR high damage reads	MZR low damage reads	Han	Abkhasian	-0.007377	0.001095	-6.734
MZR high damage reads	MZR low damage reads	Han	Adygei	-0.0071	0.001041	-6.818
MZR high damage reads	MZR low damage reads	Han	Lezgin	-0.007377	0.001075	-6.86
MZR high damage reads	MZR low damage reads	Han	French	-0.007262	0.001053	-6.894
MZR high damage reads	MZR low damage reads	Han	Iranian	-0.007712	0.001095	-7.042
MZR high damage reads	MZR low damage reads	Han	Sardinian	-0.00748	0.001041	-7.182
MZR high damage reads	MZR low damage reads	Han	Hungarian	-0.008118	0.001094	-7.422
MZR high damage reads	MZR low damage reads	Han	Estonian	-0.007955	0.00107	-7.434
MZR high damage reads	MZR low damage reads	Han	Tuscan 1	-0.008222	0.001101	-7.469
MZR high damage reads	MZR low damage reads	Han	Jew Yemenite	-0.008715	0.001163	-7.491
MZR high damage reads	MZR low damage reads	Han	English	-0.008189	0.00108	-7.584
MZR high damage reads	MZR low damage reads	Han	Jordanian	-0.008004	0.001002	-7.99
MZR high damage reads	MZR low damage reads	Han	Icelandic	-0.008934	0.001091	-8.192
MZR high damage reads	MZR low damage reads	Han	Bulgarian	-0.009072	0.001104	-8.216
